# Genome size is positively correlated with extinction risk in herbaceous angiosperms

**DOI:** 10.1101/2023.09.10.557053

**Authors:** Marybel Soto Gomez, Matilda J.M. Brown, Samuel Pironon, Pavel Veselý, Petr Bureš, Tammy L. Elliott, František Zedek, Jaume Pellicer, Félix Forest, Eimear Nic Lughadha, Ilia J. Leitch

## Abstract

- Angiosperms with large genomes experience nuclear-, cellular- and organism-level constraints that may limit their phenotypic plasticity and ecological niche. These constraints have been documented to vary across lineages, life-history strategies, ecogeographic patterns and environmental conditions. Therefore, we test the hypotheses that extinction risk is higher in large-genomed compared to small-genomed species, and that the effect of genome size varies across three selected covariates: life form, endemism, and climatic zones.
- We collated genome size and extinction risk information for a representative sample of angiosperms comprising 3,250 species, which we analyzed alongside life form, endemism and climate variables using a phylogenetic framework.
- Angiosperm genome size is positively correlated with extinction risk, a pattern driven by a signal in herbaceous but not woody species, regardless of climate and endemism. The influence of genome size is stronger in endemic herbaceous species, but is relatively homogenous across different climates. Beyond its indirect link via endemism and climate, genome size also influences extinction risk directly and significantly.
- Genome size may serve as a proxy for difficult-to-measure parameters associated with resilience and vulnerability in herbaceous angiosperms. Therefore, it merits further exploration as a useful biological attribute for understanding intrinsic extinction risk and augmenting plant conservation efforts.
