## Supplementary Table 7 for "Genome size is positively correlated with extinction risk in herbaceous angiosperms"

### Sheet: TableS6.ProbChangeScen1-4
Table S7. Model coefficients and threat probabilities averaged across best models found in phylogenetic logistic regressions using (a) the Red List definition of threat for dichotomizing the response variable or three comparison
dichotomizations with (b) lower, (c) higher, or (d) polarizing threat thresholds. Abbreviations: LC = Least Concern, NT = Near Threatened, VU = Vulnerable, EN = Endangered, CR = Critically Endangered, EW = Extinct in the Wild.
	(a) Red List definition for threat threshold Non-threatened: LC, NT (herbaceous = 1,244; woody = 1,303) Threatened: VU, EN, CR, EW (herbaceous = 242, woody = 461) Intercept term: -1.26				(b) Lower threat threshold comparison Non-threatened: LC (herbaceous = 1,186; woody = 1,202) Threatened: NT, VU, EN, CR, EW (herbaceous = 300; woody = 562) Intercept term: -0.41				(c) Higher threat threshold comparison Non-threatened: LC, NT, VU (herbaceous = 1,311; woody = 1,479) Threatened: EN, CR, EW (herbaceous = 175; woody = 285) Intercept term: -1.70				(d) Polarizing threat threshold comparison Non-threatened: LC (herbaceous = 1,186; woody = 1,202) Threatened: VU, EN, CR, EW (herbaceous = 242; woody = 461) Intercept term: -1.02
Endemism/ Climate	Coefficient estimates	Very small genome (95% CIs)	Large genome (95% CIs)	Δ threat probability	Coefficient estimates	Very small genome (95% CIs)	Large genome (95% CIs)	Δ threat probability	Coefficient estimates	Very small genome (95% CIs)	Large genome (95% CIs)	Δ threat probability	Coefficient estimates	Very small genome (95% CIs)	Large genome (95% CIs)	Δ threat probability
Endemic
Desert	1.86	21 (17.6–25.8)	73.2 (59.2–81.9)	52.2	1.73	38.4 (31.8–43.7)	84.5 (75.5–90.2)	46.1	1.57	16.5 (12.6–21.7)	58.3 (40.4–74.1)	41.9	1.84	25.2 (21.2–30.9)	77 (64.6–85.4)	51.8
Subtropical	1.89	14.8 (10.4–21.9)	81.3 (62.8–90.6)	66.4	1.73	26 (18.3–34.9)	87.7 (75.8–94.3)	61.8	1.31	14.6 (8.7–23.7)	72.1 (45.9–88.4)	57.4	1.9	16.9 (11.7–24.3)	81.1 (63.3–90.7)	64.3
Temperate	1.84	10.8 (7.1–16.4)	71.2 (48.8–84.2)	60.4	1.73	20.5 (13.9–28.7)	81.1 (65.5–90.7)	60.6	1.41	12.6 (7.2–21.1)	64.8 (37.6–84.2)	52.2	1.84	12.3 (8.2–18.5)	73.2 (52.1–86.1)	60.9
Tropical	1.23	26 (20.3–34.2)	89 (77.1–94.4)	62.9	1.73	30 (22.4–38.3)	89 (78.7–94.7)	59	1.37	18.9 (12.3–28.1)	76.1 (53.0–89.9)	57.2	1.67	27.4 (21.0–35.8)	89.2 (77.7–94.8)	61.8
Not endemic
Desert	1.68	3 (2.2–4.5)	30.8 (16.5–47.0)	27.8	1.73	5.8 (3.8–8.2)	42.4 (25.6–59.9)	36.6	1.47	1.6 (1.0–2.7)	13.1 (5.4–28.0)	11.5	1.72	3.5 (2.4–5.2)	32.9 (18.2–50.7)	29.5
Subtropical	1.71	2.6 (1.4–4.9)	46.2 (21.3–69.3)	43.6	1.73	4.3 (2.3–7.7)	53.3 (29.1–76.1)	49	1.2	1.7 (0.7–3.8)	25.7 (7.9–56.1)	24	1.79	2.7 (1.5–5.1)	39.5 (17.7–64.0)	36.8
Temperate	1.66	1.6 (0.8–2.9)	33 (13.1–56.0)	31.4	1.73	2.7 (1.5–5.0)	40.8 (19.9–65.5)	38.1	1.31	1.2 (0.5–2.8)	19.6 (5.6–47.5)	18.3	1.72	1.6 (0.9–3.0)	32.8 (13.4–57.1)	31.2
Tropical	1.05	6.2 (3.7–10.9)	61 (34.8–79.7)	54.7	1.73	6.2 (3.5–10.8)	56.1 (32.4–77.6)	49.8	1.27	2.7 (1.3–5.8)	29.4 (10.1–59.4)	26.7	1.55	6 (3.5–10.5)	59 (33.0–79.1)	53
